# The intestinal circadian clock drives microbial rhythmicity to maintain gastrointestinal homeostasis

**DOI:** 10.1101/2021.10.18.464061

**Authors:** Marjolein Heddes, Baraa Altaha, Yunhui Niu, Sandra Reitmeier, Karin Kleigrewe, Dirk Haller, Silke Kiessling

## Abstract

Diurnal (*i.e*., 24-hour) oscillations of the gut microbiome have been described in various species including mice and humans. However, the driving force behind these rhythms remains less clear. In this study, we differentiate between endogenous and exogenous time cues driving microbial rhythms. Our results demonstrate that fecal microbial oscillations are maintained in mice kept in the absence of light, supporting a role of the host’s circadian system rather than representing a diurnal response to environmental changes. Intestinal epithelial cell-specific ablation of the core clock gene *Bmal1* disrupts rhythmicity of microbiota. Targeted metabolomics functionally link intestinal clock-controlled bacteria to microbial-derived products, in particular branched-chain fatty acids and secondary bile acids. Microbiota transfer from intestinal clock-deficient mice into germ-free mice altered intestinal gene expression, enhanced lymphoid organ weights and suppressed immune cell recruitment. These results highlight the importance of functional intestinal clocks for circadian microbiota composition and function, which is required to balance the host’s gastrointestinal homeostasis.
