## Supplemental Table 2 for "The intestinal circadian clock drives microbial rhythmicity to maintain gastrointestinal homeostasis"

### Sheet: Tabelle2
Rhythmic No. zOTUs		LD Feces (control)	DD Feces (control)	DD Feces Bmal1IEC-/-	AD libitum (control)	starvation (control)	Ad libitum Bmal1IEC-/-	Starvation Bmal1IEC-/-
	% Bact	0.415179	0.403846	0.493421	0.434	0.666	0.489	0.74
	%Firm	0.535714	0.554945	0.460526	0.534	0.297	0.49	0.22
	%others	0.0491071	0.0412088	0.0460526	0.0316	0.036	0.02	0.04
Rhythmic Rel. ab		LD Feces (control)	DD Feces (control)	DD Feces Bmal1IEC-/-	AD libitum (control)	starvation (control)	Ad libitum Bmal1IEC-/-	Starvation Bmal1IEC-/-
	% Bact	0.659847	0.706845	0.744409	0.609	0.841	0.7013	0.663
	%Firm	0.317136	0.269345	0.230032	0.374	0.147	0.288	0.32
	%others	0.0230179	0.0238095	0.0255591	0.015	0.01	0.01	0.02
Arrhythmic No. zOTUs		LD Feces (control)	DD Feces (control)	DD Feces Bmal1IEC-/-	AD libitum (control)	starvation (control)	Ad libitum Bmal1IEC-/-	Starvation Bmal1IEC-/-
	% Bact	0.401515	0.425926	0.383178	0.444	0.36	0.41	0.32
	%Firm	0.583333	0.532407	0.577103	0.5	0.59	0.53	0.63
	%others	0.0151515	0.0416667	0.0397196	0.055	0.05	0.06	0.05
Arrhythmic Rel. ab		LD Feces (control)	DD Feces (control)	DD Feces Bmal1IEC-/-	AD libitum (control)	starvation (control)	Ad libitum Bmal1IEC-/-	Starvation Bmal1IEC-/-
	% Bact	0.629412	0.64539	0.681115	0.63	0.42	0.57	0.39
	%Firm	0.352941	0.319149	0.291022	0.36	0.52	0.4	0.4
	%others	0.0176471	0.035461	0.0278638	0.014	0.06	0.03	0.21
