## Supplemental Table 3 for "The intestinal circadian clock drives microbial rhythmicity to maintain gastrointestinal homeostasis"

### Sheet: DODRafterJTKoutput
		Dodr after JTK
	absolute	WT Ad libitum vs WT starvation	Bmal1IEC-/- Ad libitum vs Bmal1IEC-/- starvation		WT LD vs WT DD	WT DD vs Bmal1IEC-/- DD	WT LD vs Bmal1IEC-/- LD
	input zOTU	511	511		580	580	580
	amount of otus included in analyses	191	229		471	374	479
	gain	1	22		4	0	16
	loss	31	41		3	98	87
	same	103	113		451	269	326
	change	56	53		13	7	50
	absolute	WT Ad libitum vs WT starvation	Bmal1IEC-/- Ad libitum vs Bmal1IEC-/- starvation		WT LD vs WT DD	WT DD vs Bmal1IEC-/- DD	WT LD vs Bmal1IEC-/- LD
	gain	0.0052356	0.0960699		0.00849257	0	0.0334029
	loss	0.162304	0.179039		0.00636943	0.262032	0.181628
	same	0.539267	0.49345		0.957537	0.719251	0.680585
	change	0.293194	0.231441		0.0276008	0.0187166	0.104384
